# An evaluation of screening methods for the detection of extended-spectrum beta-lactamase-producing *Escherichia coli* and *Klebsiella pneumoniae* in environmental samples from healthcare settings

**DOI:** 10.1101/2025.08.12.669680

**Authors:** Esther Picton-Barlow, Claudia McKeown, Sally Forrest, Sarah Gallichan, Maria Moore, Nicholas A. Feasey, Joseph M. Lewis, Fabrice E. Graf

**Affiliations:** Department of Clinical Sciences, Liverpool School of Tropical Medicine, Liverpool, United Kingdom; School of Medicine, University of St Andrews, St Andrews, United Kingdom; Tropical Infectious Diseases Unit, Royal Liverpool University Hospital, Liverpool, United Kingdom

**Keywords:** Antimicrobial resistance, Surveillance, Culture methods, Infection control, Healthcare-associated infections, Pre-enrichment, Microbiology

## Abstract

Drug-resistant infections with extended-spectrum beta-lactamase-producing Enterobacterales (ESBL-E) are increasingly problematic, especially in healthcare settings. ESBL-E infections lead to a worse treatment outcome and often require escalating antibiotic treatment to reserve antibiotics such as carbapenems. Understanding how these bacteria are transmitted within healthcare settings is complex and not well understood, but it is a requirement for effective infection prevention and control strategies. To what extent environmental ESBL-E reservoirs contribute to transmission is unclear. To accurately capture these reservoirs, laboratory processing of environmental samples needs to be optimised to reliably detect ESBL-E, which is challenging because they can be scarce and part of complex microbial communities.

Here, we assessed screening methods for the detection of ESBL-producing *Escherichia coli* (ESBL-Ec) and *Klebsiella pneumoniae* (ESBL-Kp) from environmental swabs taken from healthcare settings, testing different swab types, pre-enrichment conditions and selective agars.

We show that a pre-enrichment of 18 hours significantly increased the recovery of 3GC-resistant gram-negatives. The choice of selective agar impacted the number of ESBL-Ec and ESBL-Kp detected. This also affected the number of samples requiring additional species confirmation, which is costly and time-consuming. For our use case and by considering additional factors such as cost and practical aspects, Membrane Lactose Glucuronide Agar supplemented with cefotaxime performed best for the combined detection of ESBL-Ec and ESBL-Kp.

Our work will guide environmental surveillance of ESBL-E by providing optimised methods for laboratory processing of environmental samples from healthcare settings.
