## Supplementary Tables 1-4 for "An evaluation of screening methods for the detection of extended-spectrum beta-lactamase-producing *Escherichia coli* and *Klebsiella pneumoniae* in environmental samples from healthcare settings"

### Sheet: Table S1
Supplementary Table 1: Cost of swabs and culture media. Prices were obtained using our institutional purchasing system in July 2025. Prices listed were from the cheapest supplier available; prices may vary with time and location
Category	Name	Product name	Catalogue number	Supplier	Cost/product (£)	Unit	Cost/unit (£)
Swabs	Polyester swab	Polystyrene (Breakable) Shaft Swabs	TS/19-G250	Technical consultants	115.78	Per swab	0.46
	Foam swab	Neogen Enviro Swab	ENVSWB100	Neogen	267		2.67
Broths	Tryptic Soy broth (TSB)	BD Bacto Tryptic Soy broth	211825	Fisher	66.54	Per litre (prepared)	3.99
	Buffered Peptone Water (BPW)	Buffered Peptone Water (ISO)	CM1049	Fisher	94.35		3.77
Agars	Membrane Lactose Glucoronide Agar (MLGA) + cefotaxime	Membrane Lactose Glucoronide Agar (MLGA) + cefotaxime	CM1031 + sc-202989B	SLS + Santa Cruz	120.02 + 49.50	Per plate (20ml)	0.42
	CHROMagar ESBL	CHROMagar ESBL	ESRT2 + sc-202989B	CHROMagar	388		1.55
	MacConkey + cefotaxime	MacConkey no.3 + cefotaxime	M7408	Merck + Santa Cruz	123 + 49.50		0.25
	Simmons Citrate Agar with inositol (SCAI) + cefotaxime	Simmons Citrate Agar + myo-inositol + cefotaxime	CM0155B + I5125 + sc-202989B	SLS + Merck + Santa Cruz	82.13 + 125.81 + 49.50		0.13

### Sheet: Table S2
Supplementary Table 2: Pilot of picking 1 colony morphology for species confirmation using MALDI-TOF MS
Phenotype	Environmental sample	Agar	Colony Colour	Replicate	Detected Species
1	1	MacConkey+	Pink	1	Klebsiella pneumoniae
1	1	MacConkey+	Pink	2	Klebsiella pneumoniae
1	1	MacConkey+	Pink	3	Klebsiella pneumoniae
1	1	MacConkey+	Pink	4	Klebsiella pneumoniae
1	1	MacConkey+	Pink	5	Klebsiella pneumoniae
1	1	MacConkey+	Pink	6	Klebsiella pneumoniae
1	1	MacConkey+	Pink	7	Klebsiella pneumoniae
1	1	MacConkey+	Pink	8	Klebsiella pneumoniae
1	1	MacConkey+	Pink	9	Klebsiella pneumoniae
1	1	MacConkey+	Pink	10	Klebsiella pneumoniae
2	1	MLGA+	Yellow	1	Klebsiella pneumoniae
2	1	MLGA+	Yellow	2	Klebsiella pneumoniae
2	1	MLGA+	Yellow	3	Klebsiella pneumoniae
2	1	MLGA+	Yellow	4	Klebsiella pneumoniae
2	1	MLGA+	Yellow	5	Klebsiella pneumoniae
2	1	MLGA+	Yellow	6	Klebsiella pneumoniae
2	1	MLGA+	Yellow	7	Klebsiella pneumoniae
2	1	MLGA+	Yellow	8	Klebsiella pneumoniae
2	1	MLGA+	Yellow	9	Klebsiella pneumoniae
2	1	MLGA+	Yellow	10	Klebsiella pneumoniae
3	1	MLGA+	Green	1	Escherichia coli
3	1	MLGA+	Green	2	no detection
3	1	MLGA+	Green	3	Escherichia coli
3	1	MLGA+	Green	4	Escherichia coli
3	1	MLGA+	Green	5	Escherichia coli
3	1	MLGA+	Green	6	Escherichia coli
3	1	MLGA+	Green	7	Escherichia coli
3	1	MLGA+	Green	8	Escherichia coli
3	1	MLGA+	Green	9	Escherichia coli
3	1	MLGA+	Green	10	Escherichia coli
4	1	CHROMagar ESBL	Blue	1	Klebsiella pneumoniae
4	1	CHROMagar ESBL	Blue	2	Klebsiella pneumoniae
4	1	CHROMagar ESBL	Blue	3	Klebsiella pneumoniae
4	1	CHROMagar ESBL	Blue	4	Klebsiella pneumoniae
4	1	CHROMagar ESBL	Blue	5	Escherichia coli
4	1	CHROMagar ESBL	Blue	6	Klebsiella pneumoniae
4	1	CHROMagar ESBL	Blue	7	Klebsiella pneumoniae
4	1	CHROMagar ESBL	Blue	8	Escherichia coli
4	1	CHROMagar ESBL	Blue	9	Klebsiella pneumoniae
4	1	CHROMagar ESBL	Blue	10	Klebsiella pneumoniae
5	1	CHROMagar ESBL	Pink	1	Escherichia coli
5	1	CHROMagar ESBL	Pink	2	Escherichia coli
5	1	CHROMagar ESBL	Pink	3	Escherichia coli
5	1	CHROMagar ESBL	Pink	4	Escherichia coli
5	1	CHROMagar ESBL	Pink	5	Escherichia coli
5	1	CHROMagar ESBL	Pink	6	Escherichia coli
5	1	CHROMagar ESBL	Pink	7	Escherichia coli
5	1	CHROMagar ESBL	Pink	8	Escherichia coli
5	1	CHROMagar ESBL	Pink	9	Escherichia coli
5	1	CHROMagar ESBL	Pink	10	Escherichia coli
6	1	SCAI+	Yellow	1	Klebsiella pneumoniae
6	1	SCAI+	Yellow	2	Klebsiella pneumoniae
6	1	SCAI+	Yellow	3	Klebsiella pneumoniae
6	1	SCAI+	Yellow	4	Klebsiella pneumoniae
6	1	SCAI+	Yellow	5	Klebsiella pneumoniae
6	1	SCAI+	Yellow	6	Klebsiella pneumoniae
6	1	SCAI+	Yellow	7	Klebsiella pneumoniae
6	1	SCAI+	Yellow	8	Klebsiella pneumoniae
6	1	SCAI+	Yellow	9	Klebsiella pneumoniae
6	1	SCAI+	Yellow	10	Klebsiella pneumoniae
7	2	MacConkey+	Pink	1	Klebsiella pneumoniae
7	2	MacConkey+	Pink	2	Klebsiella pneumoniae
7	2	MacConkey+	Pink	3	Klebsiella pneumoniae
7	2	MacConkey+	Pink	4	Klebsiella pneumoniae
7	2	MacConkey+	Pink	5	Klebsiella pneumoniae
7	2	MacConkey+	Pink	6	Klebsiella pneumoniae
7	2	MacConkey+	Pink	7	Klebsiella pneumoniae
7	2	MacConkey+	Pink	8	Klebsiella pneumoniae
7	2	MacConkey+	Pink	9	Klebsiella pneumoniae
7	2	MacConkey+	Pink	10	Klebsiella pneumoniae
8	2	MLGA+	Yellow	1	Klebsiella pneumoniae
8	2	MLGA+	Yellow	2	Klebsiella pneumoniae
8	2	MLGA+	Yellow	3	Klebsiella pneumoniae
8	2	MLGA+	Yellow	4	Klebsiella pneumoniae
8	2	MLGA+	Yellow	5	Klebsiella pneumoniae
8	2	MLGA+	Yellow	6	Klebsiella pneumoniae
8	2	MLGA+	Yellow	7	Klebsiella pneumoniae
8	2	MLGA+	Yellow	8	Klebsiella pneumoniae
8	2	MLGA+	Yellow	9	Klebsiella pneumoniae
8	2	MLGA+	Yellow	10	Klebsiella pneumoniae
9	2	MLGA+	Green	1	no detection
9	2	MLGA+	Green	2	Escherichia coli
9	2	MLGA+	Green	3	Escherichia coli
9	2	MLGA+	Green	4	no detection
9	2	MLGA+	Green	5	Escherichia coli
9	2	MLGA+	Green	6	no detection
9	2	MLGA+	Green	7	Escherichia coli
9	2	MLGA+	Green	8	Escherichia coli
9	2	MLGA+	Green	9	no detection
9	2	MLGA+	Green	10	no detection
10	2	CHROMagar ESBL	Blue	1	Klebsiella pneumoniae
10	2	CHROMagar ESBL	Blue	2	Klebsiella pneumoniae
10	2	CHROMagar ESBL	Blue	3	Klebsiella pneumoniae
10	2	CHROMagar ESBL	Blue	4	Klebsiella pneumoniae
10	2	CHROMagar ESBL	Blue	5	Klebsiella pneumoniae
10	2	CHROMagar ESBL	Blue	6	Klebsiella pneumoniae
10	2	CHROMagar ESBL	Blue	7	Klebsiella pneumoniae
10	2	CHROMagar ESBL	Blue	8	Klebsiella pneumoniae
10	2	CHROMagar ESBL	Blue	9	Klebsiella pneumoniae
10	2	CHROMagar ESBL	Blue	10	Klebsiella pneumoniae
11	2	CHROMagar ESBL	Pink	1	Escherichia coli
11	2	CHROMagar ESBL	Pink	2	Escherichia coli
11	2	CHROMagar ESBL	Pink	3	Escherichia coli
11	2	CHROMagar ESBL	Pink	4	Escherichia coli
11	2	CHROMagar ESBL	Pink	5	Escherichia coli
11	2	CHROMagar ESBL	Pink	6	Escherichia coli
11	2	CHROMagar ESBL	Pink	7	Escherichia coli
11	2	CHROMagar ESBL	Pink	8	Escherichia coli
11	2	CHROMagar ESBL	Pink	9	Escherichia coli
11	2	CHROMagar ESBL	Pink	10	Escherichia coli
12	2	SCAI+	Yellow	1	Klebsiella pneumoniae
12	2	SCAI+	Yellow	2	Klebsiella pneumoniae
12	2	SCAI+	Yellow	3	Klebsiella pneumoniae
12	2	SCAI+	Yellow	4	Klebsiella pneumoniae
12	2	SCAI+	Yellow	5	Klebsiella pneumoniae
12	2	SCAI+	Yellow	6	Klebsiella pneumoniae
12	2	SCAI+	Yellow	7	Klebsiella pneumoniae
12	2	SCAI+	Yellow	8	Klebsiella pneumoniae
12	2	SCAI+	Yellow	9	Klebsiella pneumoniae
12	2	SCAI+	Yellow	10	Klebsiella pneumoniae

### Sheet: Table S3
Supplementary Table 3: Percentage yield of ESBL-Ec, ESBL-Kp and combined ESBL-Ec and ESBL-Kp from MLGA+, CHROMagar ESBL, MacConkey+ and SCAI+, including 95% confidence intervals (CIs).
ESBL-Ec
Agar	Replicate	# Detected	Max	Yield (%)	Lower CI	Upper CI
MLGA+	R1	18	20	90	66.9	98.2
	R2	20	23	86.9565	65.3	96.6
CHROMagar ESBL	R1	18	20	90	66.9	98.2
	R2	22	23	95.6522	76	99.8
MacConkey+	R1	13	20	65	40.9	83.7
	R2	12	23	52.1739	31.1	72.6
SCAI+	R1	0	20	0	0	20
	R2	0	23	0	0	17.8
ESBL-Kp
Agar	Replicate	# Detected	Max	Yield (%)	Lower CI	Upper CI
MLGA+	R1	16	20	80	55.7	93.4
	R2	17	21	80.9524	57.4	93.7
CHROMagar ESBL	R1	18	20	90	66.9	98.2
	R2	20	21	95.2381	74.1	99.8
MacConkey+	R1	15	20	75	50.6	90.4
	R2	18	21	85.7143	62.6	96.2
SCAI+	R1	9	20	45	23.8	68
	R2	12	21	57.1429	34.4	77.4
MLGA+/SCAI+	R1	17	20	85	61.1	96
	R2	18	21	85.7143	62.6	96.2
MacConkey+/SCAI+	R1	17	20	85	61.1	96
	R2	18	21	85.7143	62.6	96.2
CHROMagar ESBL/SCAI+	R1	19	20	95	73.1	99.7
	R2	20	21	95.2381	74.1	99.8
ESBL-Ec and ESBL-Kp
Agar	Replicate	# Detected	Max	Yield (%)	Lower CI	Upper CI
MLGA+	R1	34	40	85	69.5	93.8
	R2	38	44	86.3636	72	94.3
CHROMagar ESBL	R1	37	40	92.5	78.5	98
	R2	42	44	95.4545	83.3	99.2
MacConkey+	R1	28	40	70	53.3	82.9
	R2	30	44	68.1818	52.3	80.9
SCAI+	R1	9	40	22.5	11.4	38.9
	R2	12	44	27.2727	15.5	43
MLGA+/SCAI+	R1	35	40	87.5	72.4	95.3
	R2	39	44	88.6364	74.6	95.7
MacConkey+/SCAI+	R1	30	40	75	58.5	86.8
	R2	30	44	68.1818	52.3	80.9
CHROMagar ESBL/SCAI+	R1	38	40	95	81.8	99.1
	R2	42	44	95.4545	83.3	99.2

### Sheet: Table S4
Supplementary Table 4: Scoring table for the performance and practical evaluation of selective agars
	ESBL-Ec/Kp yield		Detection quality/accuracy		Cost		Ease of preparation		Colony characteristics
Agar	Percentage (%)	Score	Percentage (%)	Score	Price (£)	Score	Notes	Score	Notes	Score	Total score
MLGA+	85/86.4	8.5	26.25	7.5	0.42	8	Cefotaxime supplement	9	Colonies grow well and are large. Can be hard to interpret yellow vs green.	9	42
CHROMagar ESBL	92.5/95.5	9.5	32.5	7	1.55	1	Fresh ESBL supplement made with sterile water required for each batch	8	Colonies are often small and dry. Some colonies are hard to distinguish as blue or pink	7	32.5
MacConkey+	70/68.2	7	16.875	8.5	0.25	9	Cefotaxime supplement	9	Colonies grow well. Can be hard to interpret weak lactose fermentation from no lactose fermentation.	8	41.5
SCAI+	22.5/27.3	2.5	0	10	0.13	10	Sterile myo-inositol supplement required	7	Colonies are small and colour can be hard to determine as agar colour often changes	6	35.5
